# The Aging Brain Matrix: Cross-Species Evidence Linking *FREM3* to Brain and Cognitive Aging

**DOI:** 10.64898/2026.10.27.762265

**Authors:** Kevan P. Clifford, Thomas D. Prevot, Akiko Sumitomo, Srija Das, Yashika Bansal, Michael Marcotte, Runhao Zhou, Jonas Yeung, Megan Ding, Daniel Felsky, Brian J. Nieman, Mounira Banasr, Etienne Sibille, Toshifumi Tomoda, Yuliya S. Nikolova

**Author notes:** **Corresponding authors:** Toshifumi Tomoda, MD & PhD CAMH, 250 College Street Toronto, ON, M5T1R8, Canada, Yuliya Nikolova, PhD CAMH, 250 College Street Toronto, ON, M5T1R8, Canada. Equal contributions as senior authors (Toshifumi Tomoda, Yuliya S. Nikolova).

## Abstract

The human extracellular-matrix-related *FREM3* gene is strongly age-dependent, enriched in age-sensitive excitatory long-range-projecting neurons, and implicated in neurodegenerative diseases. To establish the first translationally relevant causal evidence for the gene’s roles in brain structure and cognition, we developed an excitatory-neuron-specific *Frem3* conditional knockout mouse model (*Frem3*-cKO) and computed genetically regulated expression of *FREM3* (*FREM3*- GReX) in humans, enabling convergent neurostructural and cognitive characterizations. *Frem3*- cKO mice showed widespread lower global and regional brain volume in middle age vs young adulthood, consistent with drastic age-dependent volume loss absent in wildtype mice. These effects were strongest in cognitively relevant cortical regions and paralleled by lower cognitive performance. In humans, lower *FREM3-*GReX was associated with lower total surface area, which further mediated an indirect link to lower cognitive performance across multiple age-sensitive domains. We provide the first translationally relevant cross-species evidence supporting a key role for *FREM3/Frem3* in maintaining brain and cognitive health across aging.
