## Supplemental File 2 - Human Neuroimaging Results for "The Aging Brain Matrix: Cross-Species Evidence Linking *FREM3* to Brain and Cognitive Aging"

### Sheet: global_brainstructure
score	measure	sample	effect	beta	std.error	t	p	n	pFDR
scaled_FREM3_cortex_GReX	totalSA	global.measures	main	-132.243	42.4063	-3.118	0.002	31384	0.006
scaled_FREM3_cortex_GReX	meanCT	global.measures	main	0.0006	0.0006	1.009	0.313	31384	0.34
scaled_FREM3_cortex_GReX	totalCV	global.measures	main	-137.582	144.325	-0.953	0.34	31384	0.34

### Sheet: regional_surfacearea
score	region	sample	effect	beta	std.error	t	p	pFDR	n
scaled_FREM3_cortex_GReX	Area.of.cuneus..left	surface.area	main	-5.878	1.428	-4.115	<0.001	<0.001	31384
scaled_FREM3_cortex_GReX	Area.of.lingual..left	surface.area	main	-7.447	2.024	-3.679	<0.001	<0.001	31384
scaled_FREM3_cortex_GReX	Area.of.pericalcarine..left	surface.area	main	-6.42	1.315	-4.882	<0.001	<0.001	31384
scaled_FREM3_cortex_GReX	Area.of.cuneus..right	surface.area	main	-6.816	1.266	-5.382	<0.001	<0.001	31384
scaled_FREM3_cortex_GReX	Area.of.pericalcarine..right	surface.area	main	-6.076	1.389	-4.373	<0.001	<0.001	31384
scaled_FREM3_cortex_GReX	Area.of.lateraloccipital..left	surface.area	main	-8.468	2.787	-3.038	0.002	0.018	31384
scaled_FREM3_cortex_GReX	Area.of.lingual..right	surface.area	main	-6.6	2.122	-3.11	0.002	0.018	31384
scaled_FREM3_cortex_GReX	Area.of.isthmuscingulate..right	surface.area	main	-1.892	0.645	-2.933	0.003	0.023	31384
scaled_FREM3_cortex_GReX	Area.of.parstriangularis..left	surface.area	main	-3.142	1.186	-2.648	0.008	0.055	31384
scaled_FREM3_cortex_GReX	Area.of.precentral..left	surface.area	main	-5.174	2.018	-2.564	0.01	0.056	31384
scaled_FREM3_cortex_GReX	Area.of.lateraloccipital..right	surface.area	main	-7.709	2.959	-2.605	0.009	0.056	31384
scaled_FREM3_cortex_GReX	Area.of.isthmuscingulate..left	surface.area	main	-1.745	0.714	-2.445	0.015	0.078	31384
scaled_FREM3_cortex_GReX	Area.of.parsopercularis..left	surface.area	main	-2.34	1.076	-2.175	0.03	0.133	31384
scaled_FREM3_cortex_GReX	Area.of.inferiortemporal..right	surface.area	main	-4.172	1.905	-2.19	0.029	0.133	31384
scaled_FREM3_cortex_GReX	Area.of.paracentral..left	surface.area	main	-1.659	0.914	-1.815	0.07	0.22	31384
scaled_FREM3_cortex_GReX	Area.of.superiorfrontal..left	surface.area	main	-6.158	3.266	-1.885	0.059	0.22	31384
scaled_FREM3_cortex_GReX	Area.of.superiorparietal..left	surface.area	main	-4.894	2.641	-1.853	0.064	0.22	31384
scaled_FREM3_cortex_GReX	Area.of.superiortemporal..left	surface.area	main	-3.814	2.11	-1.808	0.071	0.22	31384
scaled_FREM3_cortex_GReX	Area.of.parstriangularis..right	surface.area	main	-2.096	1.135	-1.846	0.065	0.22	31384
scaled_FREM3_cortex_GReX	Area.of.rostralmiddlefrontal..right	surface.area	main	-4.78	2.561	-1.866	0.062	0.22	31384
scaled_FREM3_cortex_GReX	Area.of.postcentral..left	surface.area	main	-3.579	2.065	-1.734	0.083	0.245	31384
scaled_FREM3_cortex_GReX	Area.of.caudalmiddlefrontal..right	surface.area	main	-2.593	1.598	-1.623	0.105	0.296	31384
scaled_FREM3_cortex_GReX	Area.of.precuneus..left	surface.area	main	-3.129	2.014	-1.553	0.12	0.3	31384
scaled_FREM3_cortex_GReX	Area.of.paracentral..right	surface.area	main	-1.471	0.949	-1.55	0.121	0.3	31384
scaled_FREM3_cortex_GReX	Area.of.precuneus..right	surface.area	main	-3.288	2.114	-1.556	0.12	0.3	31384
scaled_FREM3_cortex_GReX	Area.of.medialorbitofrontal..right	surface.area	main	-1.025	0.671	-1.528	0.127	0.303	31384
scaled_FREM3_cortex_GReX	Area.of.middletemporal..right	surface.area	main	-2.804	1.924	-1.457	0.145	0.333	31384
scaled_FREM3_cortex_GReX	Area.of.fusiform..left	surface.area	main	-2.069	1.475	-1.403	0.161	0.357	31384
scaled_FREM3_cortex_GReX	Area.of.entorhinal..left	surface.area	main	-0.56	0.414	-1.354	0.176	0.374	31384
scaled_FREM3_cortex_GReX	Area.of.caudalanteriorcingulate..right	surface.area	main	-1.13	0.844	-1.339	0.181	0.374	31384
scaled_FREM3_cortex_GReX	Area.of.insula..left	surface.area	main	-1.049	0.815	-1.288	0.198	0.396	31384
scaled_FREM3_cortex_GReX	Area.of.medialorbitofrontal..left	surface.area	main	-0.884	0.707	-1.25	0.211	0.409	31384
scaled_FREM3_cortex_GReX	Area.of.postcentral..right	surface.area	main	-2.473	2.091	-1.182	0.237	0.445	31384
scaled_FREM3_cortex_GReX	Area.of.precentral..right	surface.area	main	-2.356	2.022	-1.165	0.244	0.445	31384
scaled_FREM3_cortex_GReX	Area.of.parsorbitalis..right	surface.area	main	-0.533	0.467	-1.141	0.254	0.45	31384
scaled_FREM3_cortex_GReX	Area.of.parsopercularis..right	surface.area	main	-1.081	1.086	-0.995	0.32	0.551	31384
scaled_FREM3_cortex_GReX	Area.of.inferiorparietal..right	surface.area	main	2.818	3.149	0.895	0.371	0.622	31384
scaled_FREM3_cortex_GReX	Area.of.caudalmiddlefrontal..left	surface.area	main	-1.185	1.657	-0.715	0.475	0.638	31384
scaled_FREM3_cortex_GReX	Area.of.inferiortemporal..left	surface.area	main	1.542	1.874	0.823	0.411	0.638	31384
scaled_FREM3_cortex_GReX	Area.of.lateralorbitofrontal..left	surface.area	main	-0.894	1.215	-0.736	0.462	0.638	31384
scaled_FREM3_cortex_GReX	Area.of.middletemporal..left	surface.area	main	1.718	2.188	0.786	0.432	0.638	31384
scaled_FREM3_cortex_GReX	Area.of.parsorbitalis..left	surface.area	main	-0.293	0.392	-0.748	0.454	0.638	31384
scaled_FREM3_cortex_GReX	Area.of.posteriorcingulate..left	surface.area	main	-0.652	0.82	-0.795	0.426	0.638	31384
scaled_FREM3_cortex_GReX	Area.of.rostralanteriorcingulate..right	surface.area	main	0.521	0.73	0.713	0.476	0.638	31384
scaled_FREM3_cortex_GReX	Area.of.superiorfrontal..right	surface.area	main	-2.878	3.762	-0.765	0.444	0.638	31384
scaled_FREM3_cortex_GReX	Area.of.superiorparietal..right	surface.area	main	-2.128	2.574	-0.827	0.408	0.638	31384
scaled_FREM3_cortex_GReX	Area.of.transversetemporal..right	surface.area	main	-0.157	0.224	-0.7	0.484	0.638	31384
scaled_FREM3_cortex_GReX	Area.of.superiortemporal..right	surface.area	main	-1.225	1.796	-0.682	0.495	0.639	31384
scaled_FREM3_cortex_GReX	Area.of.caudalanteriorcingulate..left	surface.area	main	-0.483	0.8	-0.603	0.547	0.692	31384
scaled_FREM3_cortex_GReX	Area.of.fusiform..right	surface.area	main	-0.847	1.492	-0.568	0.57	0.707	31384
scaled_FREM3_cortex_GReX	Area.of.posteriorcingulate..right	surface.area	main	-0.441	0.836	-0.527	0.598	0.718	31384
scaled_FREM3_cortex_GReX	Area.of.supramarginal..right	surface.area	main	1.104	2.115	0.522	0.602	0.718	31384
scaled_FREM3_cortex_GReX	Area.of.parahippocampal..left	surface.area	main	-0.16	0.385	-0.416	0.678	0.79	31384
scaled_FREM3_cortex_GReX	Area.of.insula..right	surface.area	main	-0.341	0.85	-0.402	0.688	0.79	31384
scaled_FREM3_cortex_GReX	Area.of.parahippocampal..right	surface.area	main	-0.121	0.376	-0.321	0.748	0.843	31384
scaled_FREM3_cortex_GReX	Area.of.supramarginal..left	surface.area	main	-0.669	2.533	-0.264	0.792	0.858	31384
scaled_FREM3_cortex_GReX	Area.of.transversetemporal..left	surface.area	main	-0.09	0.348	-0.259	0.796	0.858	31384
scaled_FREM3_cortex_GReX	Area.of.lateralorbitofrontal..right	surface.area	main	-0.322	1.292	-0.249	0.803	0.858	31384
scaled_FREM3_cortex_GReX	Area.of.inferiorparietal..left	surface.area	main	0.419	2.775	0.151	0.88	0.925	31384
scaled_FREM3_cortex_GReX	Area.of.entorhinal..right	surface.area	main	-0.038	0.374	-0.101	0.919	0.95	31384
scaled_FREM3_cortex_GReX	Area.of.rostralanteriorcingulate..left	surface.area	main	-0.065	0.831	-0.078	0.938	0.953	31384
scaled_FREM3_cortex_GReX	Area.of.rostralmiddlefrontal..left	surface.area	main	-0.077	2.356	-0.033	0.974	0.974	31384

### Sheet: regional_corticalvolume
score	region	sample	effect	beta	std.error	t	p	pFDR	n
scaled_FREM3_cortex_GReX	Volume.of.pericalcarine..left.hemisphere	cortical.volume	main	-10.734	2.354	-4.561	<0.001	<0.001	31384
scaled_FREM3_cortex_GReX	Volume.of.cuneus..right.hemisphere	cortical.volume	main	-15.197	3.215	-4.728	<0.001	<0.001	31384
scaled_FREM3_cortex_GReX	Volume.of.pericalcarine..right.hemisphere	cortical.volume	main	-9.852	2.485	-3.965	<0.001	<0.001	31384
scaled_FREM3_cortex_GReX	Volume.of.cuneus..left.hemisphere	cortical.volume	main	-12.41	3.646	-3.403	0.001	0.016	31384
scaled_FREM3_cortex_GReX	Volume.of.isthmuscingulate..right.hemisphere	cortical.volume	main	-5.852	2.022	-2.895	0.004	0.05	31384
scaled_FREM3_cortex_GReX	Volume.of.lingual..left.hemisphere	cortical.volume	main	-14.754	5.821	-2.534	0.011	0.114	31384
scaled_FREM3_cortex_GReX	Volume.of.lateraloccipital..left.hemisphere	cortical.volume	main	-17.164	7.924	-2.166	0.03	0.266	31384
scaled_FREM3_cortex_GReX	Volume.of.inferiortemporal..left.hemisphere	cortical.volume	main	15.477	7.454	2.076	0.038	0.294	31384
scaled_FREM3_cortex_GReX	Volume.of.isthmuscingulate..left.hemisphere	cortical.volume	main	-4.025	2.051	-1.963	0.05	0.335	31384
scaled_FREM3_cortex_GReX	Volume.of.caudalanteriorcingulate..right.hemisphere	cortical.volume	main	-6.018	3.118	-1.93	0.054	0.335	31384
scaled_FREM3_cortex_GReX	Volume.of.lingual..right.hemisphere	cortical.volume	main	-10.843	5.883	-1.843	0.065	0.366	31384
scaled_FREM3_cortex_GReX	Volume.of.parahippocampal..left.hemisphere	cortical.volume	main	-3.02	1.769	-1.707	0.088	0.455	31384
scaled_FREM3_cortex_GReX	Volume.of.lateraloccipital..right.hemisphere	cortical.volume	main	-13.748	8.366	-1.643	0.1	0.456	31384
scaled_FREM3_cortex_GReX	Volume.of.inferiorparietal..right.hemisphere	cortical.volume	main	15.702	9.632	1.63	0.103	0.456	31384
scaled_FREM3_cortex_GReX	Volume.of.parahippocampal..right.hemisphere	cortical.volume	main	-2.359	1.521	-1.551	0.121	0.5	31384
scaled_FREM3_cortex_GReX	Volume.of.medialorbitofrontal..left.hemisphere	cortical.volume	main	-4.186	2.779	-1.507	0.132	0.507	31384
scaled_FREM3_cortex_GReX	Volume.of.parstriangularis..left.hemisphere	cortical.volume	main	-5.673	3.83	-1.481	0.139	0.507	31384
scaled_FREM3_cortex_GReX	Volume.of.entorhinal..left.hemisphere	cortical.volume	main	-2.548	1.941	-1.313	0.189	0.598	31384
scaled_FREM3_cortex_GReX	Volume.of.rostralmiddlefrontal..right.hemisphere	cortical.volume	main	-10.298	7.834	-1.314	0.189	0.598	31384
scaled_FREM3_cortex_GReX	Volume.of.middletemporal..left.hemisphere	cortical.volume	main	10.765	8.27	1.302	0.193	0.598	31384
scaled_FREM3_cortex_GReX	Volume.of.supramarginal..right.hemisphere	cortical.volume	main	8.496	6.692	1.27	0.204	0.602	31384
scaled_FREM3_cortex_GReX	Volume.of.paracentral..left.hemisphere	cortical.volume	main	-3.489	2.918	-1.196	0.232	0.654	31384
scaled_FREM3_cortex_GReX	Volume.of.parsopercularis..left.hemisphere	cortical.volume	main	-4.031	3.622	-1.113	0.266	0.717	31384
scaled_FREM3_cortex_GReX	Volume.of.superiorparietal..left.hemisphere	cortical.volume	main	-8.173	7.63	-1.071	0.284	0.734	31384
scaled_FREM3_cortex_GReX	Volume.of.paracentral..right.hemisphere	cortical.volume	main	-3.114	3.02	-1.031	0.302	0.749	31384
scaled_FREM3_cortex_GReX	Volume.of.superiorfrontal..left.hemisphere	cortical.volume	main	-11.702	11.759	-0.995	0.32	0.762	31384
scaled_FREM3_cortex_GReX	Volume.of.inferiortemporal..right.hemisphere	cortical.volume	main	-7.149	7.366	-0.971	0.332	0.762	31384
scaled_FREM3_cortex_GReX	Volume.of.lateralorbitofrontal..right.hemisphere	cortical.volume	main	3.709	4.079	0.909	0.363	0.798	31384
scaled_FREM3_cortex_GReX	Volume.of.superiortemporal..right.hemisphere	cortical.volume	main	6.676	7.567	0.882	0.378	0.798	31384
scaled_FREM3_cortex_GReX	Volume.of.parstriangularis..right.hemisphere	cortical.volume	main	-3.155	3.639	-0.867	0.386	0.798	31384
scaled_FREM3_cortex_GReX	Volume.of.precuneus..left.hemisphere	cortical.volume	main	-4.577	5.784	-0.791	0.429	0.838	31384
scaled_FREM3_cortex_GReX	Volume.of.rostralmiddlefrontal..left.hemisphere	cortical.volume	main	5.647	7.32	0.771	0.44	0.838	31384
scaled_FREM3_cortex_GReX	Volume.of.inferiorparietal..left.hemisphere	cortical.volume	main	6.502	8.54	0.761	0.446	0.838	31384
scaled_FREM3_cortex_GReX	Volume.of.posteriorcingulate..left.hemisphere	cortical.volume	main	-1.874	2.592	-0.723	0.47	0.857	31384
scaled_FREM3_cortex_GReX	Volume.of.insula..right.hemisphere	cortical.volume	main	1.767	3.021	0.585	0.559	0.974	31384
scaled_FREM3_cortex_GReX	Volume.of.transversetemporal..right.hemisphere	cortical.volume	main	0.482	0.891	0.541	0.589	0.974	31384
scaled_FREM3_cortex_GReX	Volume.of.fusiform..left.hemisphere	cortical.volume	main	-3.006	5.62	-0.535	0.593	0.974	31384
scaled_FREM3_cortex_GReX	Volume.of.precuneus..right.hemisphere	cortical.volume	main	-3.069	5.801	-0.529	0.597	0.974	31384
scaled_FREM3_cortex_GReX	Volume.of.caudalmiddlefrontal..right.hemisphere	cortical.volume	main	-2.665	5.266	-0.506	0.613	0.975	31384
scaled_FREM3_cortex_GReX	Volume.of.precentral..left.hemisphere	cortical.volume	main	-3.36	7.363	-0.456	0.648	0.99	31384
scaled_FREM3_cortex_GReX	Volume.of.superiortemporal..left.hemisphere	cortical.volume	main	-3.885	8.684	-0.447	0.655	0.99	31384
scaled_FREM3_cortex_GReX	Volume.of.parsorbitalis..right.hemisphere._inst3_idx0	cortical.volume	main	2.159	5.454	0.396	0.692	0.992	31384
scaled_FREM3_cortex_GReX	Volume.of.postcentral..right.hemisphere	cortical.volume	main	-2.528	6.758	-0.374	0.708	0.992	31384
scaled_FREM3_cortex_GReX	Volume.of.rostralanteriorcingulate..right.hemisphere	cortical.volume	main	0.933	2.631	0.355	0.723	0.992	31384
scaled_FREM3_cortex_GReX	Volume.of.fusiform..right.hemisphere	cortical.volume	main	1.662	5.613	0.296	0.767	0.992	31384
scaled_FREM3_cortex_GReX	Volume.of.parsorbitalis..right.hemisphere	cortical.volume	main	-0.521	1.778	-0.293	0.769	0.992	31384
scaled_FREM3_cortex_GReX	Volume.of.transversetemporal..left.hemisphere	cortical.volume	main	0.313	1.19	0.263	0.792	0.992	31384
scaled_FREM3_cortex_GReX	Volume.of.parsopercularis..right.hemisphere	cortical.volume	main	-0.953	3.62	-0.263	0.792	0.992	31384
scaled_FREM3_cortex_GReX	Volume.of.posteriorcingulate..right.hemisphere	cortical.volume	main	-0.564	2.712	-0.208	0.835	0.992	31384
scaled_FREM3_cortex_GReX	Volume.of.lateralorbitofrontal..left.hemisphere	cortical.volume	main	0.823	4.133	0.199	0.842	0.992	31384
scaled_FREM3_cortex_GReX	Volume.of.supramarginal..left.hemisphere	cortical.volume	main	1.345	7.771	0.173	0.863	0.992	31384
scaled_FREM3_cortex_GReX	Volume.of.rostralanteriorcingulate..left.hemisphere	cortical.volume	main	-0.476	2.824	-0.169	0.866	0.992	31384
scaled_FREM3_cortex_GReX	Volume.of.postcentral..left.hemisphere	cortical.volume	main	1.076	6.764	0.159	0.874	0.992	31384
scaled_FREM3_cortex_GReX	Volume.of.superiorparietal..right.hemisphere	cortical.volume	main	-0.937	7.508	-0.125	0.901	0.992	31384
scaled_FREM3_cortex_GReX	Volume.of.insula..left.hemisphere	cortical.volume	main	-0.355	2.94	-0.121	0.904	0.992	31384
scaled_FREM3_cortex_GReX	Volume.of.medialorbitofrontal..right.hemisphere	cortical.volume	main	0.262	2.652	0.099	0.921	0.992	31384
scaled_FREM3_cortex_GReX	Volume.of.superiorfrontal..right.hemisphere	cortical.volume	main	-1.253	13.277	-0.094	0.925	0.992	31384
scaled_FREM3_cortex_GReX	Volume.of.entorhinal..right.hemisphere	cortical.volume	main	0.111	1.852	0.06	0.952	0.992	31384
scaled_FREM3_cortex_GReX	Volume.of.middletemporal..right.hemisphere	cortical.volume	main	0.408	7.536	0.054	0.957	0.992	31384
scaled_FREM3_cortex_GReX	Volume.of.caudalmiddlefrontal..left.hemisphere	cortical.volume	main	0.258	5.373	0.048	0.962	0.992	31384
scaled_FREM3_cortex_GReX	Volume.of.caudalanteriorcingulate..left.hemisphere	cortical.volume	main	0.066	2.798	0.024	0.981	0.992	31384
scaled_FREM3_cortex_GReX	Volume.of.precentral..right.hemisphere	cortical.volume	main	-0.07	7.398	-0.009	0.992	0.992	31384

### Sheet: regional_corticalthickness
score	region	sample	effect	beta	std.error	t	p	pFDR	n
scaled_FREM3_cortex_GReX	Mean.thickness.of.inferiortemporal..right	cortical.thickness	main	0.002	0.001	2.805	0.005	0.186	31384
scaled_FREM3_cortex_GReX	Mean.thickness.of.inferiortemporal..left	cortical.thickness	main	0.002	0.001	2.761	0.006	0.186	31384
scaled_FREM3_cortex_GReX	Mean.thickness.of.parstriangularis..left	cortical.thickness	main	0.002	0.001	2.034	0.042	0.64	31384
scaled_FREM3_cortex_GReX	Mean.thickness.of.medialorbitofrontal..right	cortical.thickness	main	0.002	0.001	1.844	0.065	0.64	31384
scaled_FREM3_cortex_GReX	Mean.thickness.of.parahippocampal..right	cortical.thickness	main	-0.003	0.001	-1.838	0.066	0.64	31384
scaled_FREM3_cortex_GReX	Mean.thickness.of.caudalanteriorcingulate..left	cortical.thickness	main	0.003	0.002	1.802	0.072	0.64	31384
scaled_FREM3_cortex_GReX	Mean.thickness.of.parstriangularis..right	cortical.thickness	main	0.001	0.001	1.729	0.084	0.64	31384
scaled_FREM3_cortex_GReX	Mean.thickness.of.fusiform..left	cortical.thickness	main	0.001	0.001	1.69	0.091	0.64	31384
scaled_FREM3_cortex_GReX	Mean.thickness.of.postcentral..left	cortical.thickness	main	0.001	0.001	1.675	0.094	0.64	31384
scaled_FREM3_cortex_GReX	Mean.thickness.of.middletemporal..right	cortical.thickness	main	0.001	0.001	1.514	0.13	0.64	31384
scaled_FREM3_cortex_GReX	Mean.thickness.of.parahippocampal..left	cortical.thickness	main	-0.002	0.002	-1.462	0.144	0.64	31384
scaled_FREM3_cortex_GReX	Mean.thickness.of.caudalmiddlefrontal..left	cortical.thickness	main	0.001	0.001	1.455	0.146	0.64	31384
scaled_FREM3_cortex_GReX	Mean.thickness.of.precentral..left	cortical.thickness	main	0.001	0.001	1.436	0.151	0.64	31384
scaled_FREM3_cortex_GReX	Mean.thickness.of.precuneus..right	cortical.thickness	main	0.001	0.001	1.408	0.159	0.64	31384
scaled_FREM3_cortex_GReX	Mean.thickness.of.inferiorparietal..right	cortical.thickness	main	0.001	0.001	1.354	0.176	0.64	31384
scaled_FREM3_cortex_GReX	Mean.thickness.of.lateralorbitofrontal..right	cortical.thickness	main	0.001	0.001	1.331	0.183	0.64	31384
scaled_FREM3_cortex_GReX	Mean.thickness.of.insula..left	cortical.thickness	main	0.001	0.001	1.32	0.187	0.64	31384
scaled_FREM3_cortex_GReX	Mean.thickness.of.rostralmiddlefrontal..left	cortical.thickness	main	0.001	0.001	1.268	0.205	0.64	31384
scaled_FREM3_cortex_GReX	Mean.thickness.of.parsopercularis..left	cortical.thickness	main	0.001	0.001	1.248	0.212	0.64	31384
scaled_FREM3_cortex_GReX	Mean.thickness.of.rostralmiddlefrontal..right	cortical.thickness	main	0.001	0.001	1.235	0.217	0.64	31384
scaled_FREM3_cortex_GReX	Mean.thickness.of.superiortemporal..right	cortical.thickness	main	0.001	0.001	1.201	0.23	0.64	31384
scaled_FREM3_cortex_GReX	Mean.thickness.of.middletemporal..left	cortical.thickness	main	0.001	0.001	1.191	0.234	0.64	31384
scaled_FREM3_cortex_GReX	Mean.thickness.of.supramarginal..right	cortical.thickness	main	0.001	0.001	1.12	0.263	0.64	31384
scaled_FREM3_cortex_GReX	Mean.thickness.of.caudalanteriorcingulate..right	cortical.thickness	main	-0.002	0.002	-1.103	0.27	0.64	31384
scaled_FREM3_cortex_GReX	Mean.thickness.of.lateralorbitofrontal..left	cortical.thickness	main	0.001	0.001	1.1	0.271	0.64	31384
scaled_FREM3_cortex_GReX	Mean.thickness.of.superiortemporal..left	cortical.thickness	main	0.001	0.001	1.068	0.286	0.64	31384
scaled_FREM3_cortex_GReX	Mean.thickness.of.fusiform..right	cortical.thickness	main	0.001	0.001	1.067	0.286	0.64	31384
scaled_FREM3_cortex_GReX	Mean.thickness.of.inferiorparietal..left	cortical.thickness	main	0.001	0.001	1.046	0.296	0.64	31384
scaled_FREM3_cortex_GReX	Mean.thickness.of.insula..right	cortical.thickness	main	0.001	0.001	1.02	0.308	0.64	31384
scaled_FREM3_cortex_GReX	Mean.thickness.of.cuneus..right	cortical.thickness	main	-0.001	0.001	-0.981	0.327	0.64	31384
scaled_FREM3_cortex_GReX	Mean.thickness.of.precuneus..left	cortical.thickness	main	0.001	0.001	0.976	0.329	0.64	31384
scaled_FREM3_cortex_GReX	Mean.thickness.of.parsopercularis..right	cortical.thickness	main	0.001	0.001	0.952	0.341	0.64	31384
scaled_FREM3_cortex_GReX	Mean.thickness.of.rostralanteriorcingulate..right	cortical.thickness	main	-0.001	0.001	-0.934	0.35	0.64	31384
scaled_FREM3_cortex_GReX	Mean.thickness.of.rostralanteriorcingulate..left	cortical.thickness	main	0.001	0.001	0.932	0.351	0.64	31384
scaled_FREM3_cortex_GReX	Mean.thickness.of.cuneus..left	cortical.thickness	main	-0.001	0.001	-0.856	0.392	0.667	31384
scaled_FREM3_cortex_GReX	Mean.thickness.of.paracentral..left	cortical.thickness	main	0.001	0.001	0.845	0.398	0.667	31384
scaled_FREM3_cortex_GReX	Mean.thickness.of.caudalmiddlefrontal..right	cortical.thickness	main	0.001	0.001	0.829	0.407	0.667	31384
scaled_FREM3_cortex_GReX	Mean.thickness.of.superiorparietal..left	cortical.thickness	main	0.001	0.001	0.807	0.42	0.667	31384
scaled_FREM3_cortex_GReX	Mean.thickness.of.paracentral..right	cortical.thickness	main	0.001	0.001	0.776	0.438	0.667	31384
scaled_FREM3_cortex_GReX	Mean.thickness.of.precentral..right	cortical.thickness	main	0.001	0.001	0.772	0.44	0.667	31384
scaled_FREM3_cortex_GReX	Mean.thickness.of.superiorfrontal..left	cortical.thickness	main	0.001	0.001	0.753	0.451	0.667	31384
scaled_FREM3_cortex_GReX	Mean.thickness.of.superiorparietal..right	cortical.thickness	main	0.001	0.001	0.751	0.452	0.667	31384
scaled_FREM3_cortex_GReX	Mean.thickness.of.transversetemporal..left	cortical.thickness	main	0.001	0.001	0.673	0.501	0.709	31384
scaled_FREM3_cortex_GReX	Mean.thickness.of.parsorbitalis..right	cortical.thickness	main	0.001	0.001	0.67	0.503	0.709	31384
scaled_FREM3_cortex_GReX	Mean.thickness.of.transversetemporal..right	cortical.thickness	main	0.001	0.002	0.638	0.524	0.721	31384
scaled_FREM3_cortex_GReX	Mean.thickness.of.postcentral..right	cortical.thickness	main	0.001	0.001	0.603	0.547	0.721	31384
scaled_FREM3_cortex_GReX	Mean.thickness.of.isthmuscingulate..right	cortical.thickness	main	0.001	0.001	0.591	0.554	0.721	31384
scaled_FREM3_cortex_GReX	Mean.thickness.of.lateraloccipital..right	cortical.thickness	main	0	0.001	0.586	0.558	0.721	31384
scaled_FREM3_cortex_GReX	Mean.thickness.of.superiorfrontal..right	cortical.thickness	main	0	0.001	0.552	0.581	0.735	31384
scaled_FREM3_cortex_GReX	Mean.thickness.of.entorhinal..right	cortical.thickness	main	-0.001	0.002	-0.436	0.663	0.815	31384
scaled_FREM3_cortex_GReX	Mean.thickness.of.medialorbitofrontal..left	cortical.thickness	main	0	0.001	-0.427	0.67	0.815	31384
scaled_FREM3_cortex_GReX	Mean.thickness.of.lingual..right	cortical.thickness	main	0	0.001	0.299	0.765	0.898	31384
scaled_FREM3_cortex_GReX	Mean.thickness.of.pericalcarine..left	cortical.thickness	main	0	0.001	-0.295	0.768	0.898	31384
scaled_FREM3_cortex_GReX	Mean.thickness.of.entorhinal..left	cortical.thickness	main	0	0.002	0.214	0.831	0.935	31384
scaled_FREM3_cortex_GReX	Mean.thickness.of.pericalcarine..right	cortical.thickness	main	0	0.001	-0.19	0.85	0.935	31384
scaled_FREM3_cortex_GReX	Mean.thickness.of.isthmuscingulate..left	cortical.thickness	main	0	0.001	0.18	0.857	0.935	31384
scaled_FREM3_cortex_GReX	Mean.thickness.of.lateraloccipital..left	cortical.thickness	main	0	0.001	0.176	0.86	0.935	31384
scaled_FREM3_cortex_GReX	Mean.thickness.of.supramarginal..left	cortical.thickness	main	0	0.001	0.15	0.88	0.938	31384
scaled_FREM3_cortex_GReX	Mean.thickness.of.parsorbitalis..left	cortical.thickness	main	0	0.001	0.135	0.893	0.938	31384
scaled_FREM3_cortex_GReX	Mean.thickness.of.posteriorcingulate..left	cortical.thickness	main	0	0.001	0.058	0.954	0.967	31384
scaled_FREM3_cortex_GReX	Mean.thickness.of.posteriorcingulate..right	cortical.thickness	main	0	0.001	0.052	0.958	0.967	31384
scaled_FREM3_cortex_GReX	Mean.thickness.of.lingual..left	cortical.thickness	main	0	0.001	0.041	0.967	0.967	31384

### Sheet: global_age.int_brainstructure
score	metric	sample	effect	beta	std.error	t	p	pFDR	n
scaled_FREM3_cortex_GReX	totalSCV	global.measures	int.age	4.5378	5.0387	0.901	0.368	0.595	31384
scaled_FREM3_cortex_GReX	totalCV	global.measures	int.age	-12.7525	18.672	-0.683	0.495	0.595	31384
scaled_FREM3_cortex_GReX	meanCT	global.measures	int.age	0	0.0001	-0.532	0.595	0.595	31384

### Sheet: regional_age.int_surfacearea
score	region	sample	effect	beta	std.error	int.t	int.p	pFDR	n
scaled_FREM3_cortex_GReX	Area.of.posteriorcingulate..left	surface.area	int.age	-0.253	0.106	-2.388	0.017	0.981	31384
scaled_FREM3_cortex_GReX	Area.of.inferiorparietal..left	surface.area	int.age	0.649	0.359	1.807	0.071	0.981	31384
scaled_FREM3_cortex_GReX	Area.of.superiorfrontal..left	surface.area	int.age	-0.724	0.423	-1.713	0.087	0.981	31384
scaled_FREM3_cortex_GReX	Area.of.postcentral..right	surface.area	int.age	-0.443	0.271	-1.639	0.101	0.981	31384
scaled_FREM3_cortex_GReX	Area.of.rostralmiddlefrontal..left	surface.area	int.age	0.44	0.305	1.445	0.148	0.981	31384
scaled_FREM3_cortex_GReX	Area.of.transversetemporal..right	surface.area	int.age	-0.04	0.029	-1.389	0.165	0.981	31384
scaled_FREM3_cortex_GReX	Area.of.parstriangularis..right	surface.area	int.age	-0.197	0.147	-1.345	0.179	0.981	31384
scaled_FREM3_cortex_GReX	Area.of.parsopercularis..left	surface.area	int.age	-0.182	0.139	-1.308	0.191	0.981	31384
scaled_FREM3_cortex_GReX	Area.of.superiorparietal..left	surface.area	int.age	-0.438	0.342	-1.282	0.2	0.981	31384
scaled_FREM3_cortex_GReX	Area.of.rostralanteriorcingulate..left	surface.area	int.age	0.136	0.108	1.265	0.206	0.981	31384
scaled_FREM3_cortex_GReX	Area.of.parahippocampal..right	surface.area	int.age	-0.057	0.049	-1.183	0.237	0.981	31384
scaled_FREM3_cortex_GReX	Area.of.isthmuscingulate..right	surface.area	int.age	0.099	0.083	1.181	0.238	0.981	31384
scaled_FREM3_cortex_GReX	Area.of.postcentral..left	surface.area	int.age	-0.287	0.267	-1.075	0.283	0.981	31384
scaled_FREM3_cortex_GReX	Area.of.middletemporal..right	surface.area	int.age	0.265	0.249	1.067	0.286	0.981	31384
scaled_FREM3_cortex_GReX	Area.of.superiorparietal..right	surface.area	int.age	0.355	0.333	1.066	0.286	0.981	31384
scaled_FREM3_cortex_GReX	Area.of.precentral..left	surface.area	int.age	-0.266	0.261	-1.018	0.309	0.981	31384
scaled_FREM3_cortex_GReX	Area.of.parahippocampal..left	surface.area	int.age	-0.049	0.05	-0.989	0.323	0.981	31384
scaled_FREM3_cortex_GReX	Area.of.rostralmiddlefrontal..right	surface.area	int.age	-0.308	0.331	-0.931	0.352	0.981	31384
scaled_FREM3_cortex_GReX	Area.of.caudalmiddlefrontal..left	surface.area	int.age	-0.188	0.214	-0.878	0.38	0.981	31384
scaled_FREM3_cortex_GReX	Area.of.entorhinal..right	surface.area	int.age	-0.039	0.048	-0.808	0.419	0.981	31384
scaled_FREM3_cortex_GReX	Area.of.middletemporal..left	surface.area	int.age	0.219	0.283	0.774	0.439	0.981	31384
scaled_FREM3_cortex_GReX	Area.of.inferiortemporal..right	surface.area	int.age	0.182	0.246	0.74	0.459	0.981	31384
scaled_FREM3_cortex_GReX	Area.of.posteriorcingulate..right	surface.area	int.age	0.08	0.108	0.74	0.459	0.981	31384
scaled_FREM3_cortex_GReX	Area.of.lateraloccipital..right	surface.area	int.age	-0.277	0.383	-0.724	0.469	0.981	31384
scaled_FREM3_cortex_GReX	Area.of.precuneus..left	surface.area	int.age	0.187	0.261	0.717	0.473	0.981	31384
scaled_FREM3_cortex_GReX	Area.of.insula..left	surface.area	int.age	-0.07	0.105	-0.665	0.506	0.981	31384
scaled_FREM3_cortex_GReX	Area.of.lateralorbitofrontal..right	surface.area	int.age	-0.104	0.167	-0.623	0.533	0.981	31384
scaled_FREM3_cortex_GReX	Area.of.caudalanteriorcingulate..left	surface.area	int.age	-0.064	0.104	-0.622	0.534	0.981	31384
scaled_FREM3_cortex_GReX	Area.of.superiorfrontal..right	surface.area	int.age	-0.284	0.487	-0.583	0.56	0.981	31384
scaled_FREM3_cortex_GReX	Area.of.caudalanteriorcingulate..right	surface.area	int.age	0.064	0.109	0.581	0.561	0.981	31384
scaled_FREM3_cortex_GReX	Area.of.lingual..left	surface.area	int.age	0.15	0.262	0.573	0.567	0.981	31384
scaled_FREM3_cortex_GReX	Area.of.inferiorparietal..right	surface.area	int.age	0.226	0.407	0.556	0.578	0.981	31384
scaled_FREM3_cortex_GReX	Area.of.parsorbitalis..left	surface.area	int.age	-0.026	0.051	-0.507	0.612	0.981	31384
scaled_FREM3_cortex_GReX	Area.of.entorhinal..left	surface.area	int.age	-0.025	0.054	-0.461	0.645	0.981	31384
scaled_FREM3_cortex_GReX	Area.of.isthmuscingulate..left	surface.area	int.age	-0.04	0.092	-0.436	0.663	0.981	31384
scaled_FREM3_cortex_GReX	Area.of.insula..right	surface.area	int.age	0.045	0.11	0.409	0.683	0.981	31384
scaled_FREM3_cortex_GReX	Area.of.precentral..right	surface.area	int.age	-0.104	0.262	-0.398	0.69	0.981	31384
scaled_FREM3_cortex_GReX	Area.of.cuneus..left	surface.area	int.age	0.07	0.185	0.377	0.706	0.981	31384
scaled_FREM3_cortex_GReX	Area.of.pericalcarine..left	surface.area	int.age	-0.064	0.17	-0.376	0.707	0.981	31384
scaled_FREM3_cortex_GReX	Area.of.parsopercularis..right	surface.area	int.age	-0.051	0.141	-0.363	0.716	0.981	31384
scaled_FREM3_cortex_GReX	Area.of.medialorbitofrontal..right	surface.area	int.age	0.031	0.087	0.353	0.724	0.981	31384
scaled_FREM3_cortex_GReX	Area.of.superiortemporal..left	surface.area	int.age	0.092	0.273	0.338	0.735	0.981	31384
scaled_FREM3_cortex_GReX	Area.of.paracentral..right	surface.area	int.age	-0.041	0.123	-0.335	0.737	0.981	31384
scaled_FREM3_cortex_GReX	Area.of.lateralorbitofrontal..left	surface.area	int.age	-0.051	0.157	-0.326	0.744	0.981	31384
scaled_FREM3_cortex_GReX	Area.of.precuneus..right	surface.area	int.age	-0.089	0.273	-0.327	0.744	0.981	31384
scaled_FREM3_cortex_GReX	Area.of.parstriangularis..left	surface.area	int.age	0.047	0.153	0.307	0.759	0.981	31384
scaled_FREM3_cortex_GReX	Area.of.supramarginal..left	surface.area	int.age	-0.093	0.328	-0.285	0.776	0.981	31384
scaled_FREM3_cortex_GReX	Area.of.supramarginal..right	surface.area	int.age	-0.077	0.274	-0.281	0.779	0.981	31384
scaled_FREM3_cortex_GReX	Area.of.caudalmiddlefrontal..right	surface.area	int.age	-0.056	0.207	-0.271	0.787	0.981	31384
scaled_FREM3_cortex_GReX	Area.of.pericalcarine..right	surface.area	int.age	0.048	0.18	0.265	0.791	0.981	31384
scaled_FREM3_cortex_GReX	Area.of.transversetemporal..left	surface.area	int.age	-0.011	0.045	-0.243	0.808	0.982	31384
scaled_FREM3_cortex_GReX	Area.of.superiortemporal..right	surface.area	int.age	-0.041	0.232	-0.178	0.859	0.988	31384
scaled_FREM3_cortex_GReX	Area.of.rostralanteriorcingulate..right	surface.area	int.age	0.01	0.094	0.111	0.912	0.988	31384
scaled_FREM3_cortex_GReX	Area.of.fusiform..left	surface.area	int.age	0.021	0.191	0.11	0.913	0.988	31384
scaled_FREM3_cortex_GReX	Area.of.fusiform..right	surface.area	int.age	0.019	0.193	0.101	0.92	0.988	31384
scaled_FREM3_cortex_GReX	Area.of.inferiortemporal..left	surface.area	int.age	-0.021	0.242	-0.085	0.932	0.988	31384
scaled_FREM3_cortex_GReX	Area.of.cuneus..right	surface.area	int.age	-0.01	0.164	-0.063	0.95	0.988	31384
scaled_FREM3_cortex_GReX	Area.of.medialorbitofrontal..left	surface.area	int.age	-0.005	0.091	-0.055	0.956	0.988	31384
scaled_FREM3_cortex_GReX	Area.of.lingual..right	surface.area	int.age	0.013	0.275	0.049	0.961	0.988	31384
scaled_FREM3_cortex_GReX	Area.of.paracentral..left	surface.area	int.age	0.002	0.118	0.018	0.986	0.988	31384
scaled_FREM3_cortex_GReX	Area.of.lateraloccipital..left	surface.area	int.age	-0.006	0.361	-0.016	0.988	0.988	31384
scaled_FREM3_cortex_GReX	Area.of.parsorbitalis..right	surface.area	int.age	0.001	0.06	0.015	0.988	0.988	31384

### Sheet: regional_age.int_corticalvolume
score	region	sample	effect	beta	std.error	t	p	pFDR	n
scaled_FREM3_cortex_GReX	Volume.of.parahippocampal..right	cortical.volume	int.age	-0.407	0.197	-2.068	0.039	0.965	31384
scaled_FREM3_cortex_GReX	Volume.of.posteriorcingulate..left	cortical.volume	int.age	-0.638	0.335	-1.904	0.057	0.965	31384
scaled_FREM3_cortex_GReX	Volume.of.superiorparietal..left	cortical.volume	int.age	-1.837	0.987	-1.861	0.063	0.965	31384
scaled_FREM3_cortex_GReX	Volume.of.parahippocampal..left	cortical.volume	int.age	-0.385	0.229	-1.682	0.093	0.965	31384
scaled_FREM3_cortex_GReX	Volume.of.precuneus..right	cortical.volume	int.age	-1.241	0.75	-1.653	0.098	0.965	31384
scaled_FREM3_cortex_GReX	Volume.of.superiorfrontal..left	cortical.volume	int.age	-2.354	1.521	-1.547	0.122	0.965	31384
scaled_FREM3_cortex_GReX	Volume.of.inferiorparietal..left	cortical.volume	int.age	1.453	1.105	1.316	0.188	0.965	31384
scaled_FREM3_cortex_GReX	Volume.of.rostralmiddlefrontal..left	cortical.volume	int.age	1.175	0.947	1.24	0.215	0.965	31384
scaled_FREM3_cortex_GReX	Volume.of.medialorbitofrontal..left	cortical.volume	int.age	-0.441	0.359	-1.228	0.219	0.965	31384
scaled_FREM3_cortex_GReX	Volume.of.lateraloccipital..right	cortical.volume	int.age	-1.315	1.082	-1.215	0.224	0.965	31384
scaled_FREM3_cortex_GReX	Volume.of.cuneus..right	cortical.volume	int.age	-0.504	0.416	-1.212	0.225	0.965	31384
scaled_FREM3_cortex_GReX	Volume.of.postcentral..right	cortical.volume	int.age	-1.055	0.874	-1.206	0.228	0.965	31384
scaled_FREM3_cortex_GReX	Volume.of.pericalcarine..left	cortical.volume	int.age	-0.356	0.304	-1.169	0.243	0.965	31384
scaled_FREM3_cortex_GReX	Volume.of.caudalanteriorcingulate..right	cortical.volume	int.age	0.457	0.403	1.132	0.258	0.965	31384
scaled_FREM3_cortex_GReX	Volume.of.middletemporal..right	cortical.volume	int.age	1.028	0.975	1.054	0.292	0.965	31384
scaled_FREM3_cortex_GReX	Volume.of.parsopercularis..left	cortical.volume	int.age	-0.488	0.469	-1.042	0.297	0.965	31384
scaled_FREM3_cortex_GReX	Volume.of.lateraloccipital..left	cortical.volume	int.age	-1.045	1.025	-1.02	0.308	0.965	31384
scaled_FREM3_cortex_GReX	Volume.of.parstriangularis..right	cortical.volume	int.age	-0.477	0.471	-1.014	0.311	0.965	31384
scaled_FREM3_cortex_GReX	Volume.of.inferiortemporal..left	cortical.volume	int.age	-0.923	0.964	-0.957	0.339	0.965	31384
scaled_FREM3_cortex_GReX	Volume.of.rostralanteriorcingulate..left	cortical.volume	int.age	0.341	0.365	0.934	0.35	0.965	31384
scaled_FREM3_cortex_GReX	Volume.of.isthmuscingulate..left	cortical.volume	int.age	-0.24	0.265	-0.905	0.366	0.965	31384
scaled_FREM3_cortex_GReX	Volume.of.caudalmiddlefrontal..left	cortical.volume	int.age	-0.609	0.695	-0.876	0.381	0.965	31384
scaled_FREM3_cortex_GReX	Volume.of.fusiform..right	cortical.volume	int.age	-0.632	0.726	-0.87	0.384	0.965	31384
scaled_FREM3_cortex_GReX	Volume.of.transversetemporal..right	cortical.volume	int.age	-0.099	0.115	-0.855	0.392	0.965	31384
scaled_FREM3_cortex_GReX	Volume.of.superiortemporal..right	cortical.volume	int.age	-0.799	0.979	-0.817	0.414	0.965	31384
scaled_FREM3_cortex_GReX	Volume.of.superiorparietal..right	cortical.volume	int.age	0.734	0.971	0.756	0.45	0.965	31384
scaled_FREM3_cortex_GReX	Volume.of.cuneus..left	cortical.volume	int.age	-0.332	0.472	-0.703	0.482	0.965	31384
scaled_FREM3_cortex_GReX	Volume.of.medialorbitofrontal..right	cortical.volume	int.age	-0.219	0.343	-0.637	0.524	0.965	31384
scaled_FREM3_cortex_GReX	Volume.of.inferiorparietal..right	cortical.volume	int.age	0.784	1.246	0.629	0.529	0.965	31384
scaled_FREM3_cortex_GReX	Volume.of.paracentral..right	cortical.volume	int.age	-0.232	0.391	-0.594	0.552	0.965	31384
scaled_FREM3_cortex_GReX	Volume.of.rostralmiddlefrontal..right	cortical.volume	int.age	-0.595	1.014	-0.587	0.557	0.965	31384
scaled_FREM3_cortex_GReX	Volume.of.lateralorbitofrontal..right	cortical.volume	int.age	-0.307	0.528	-0.583	0.56	0.965	31384
scaled_FREM3_cortex_GReX	Volume.of.lingual..left	cortical.volume	int.age	-0.435	0.753	-0.577	0.564	0.965	31384
scaled_FREM3_cortex_GReX	Volume.of.middletemporal..left	cortical.volume	int.age	0.608	1.07	0.568	0.57	0.965	31384
scaled_FREM3_cortex_GReX	Volume.of.insula..right	cortical.volume	int.age	0.219	0.391	0.561	0.574	0.965	31384
scaled_FREM3_cortex_GReX	Volume.of.pericalcarine..right	cortical.volume	int.age	-0.178	0.321	-0.554	0.579	0.965	31384
scaled_FREM3_cortex_GReX	Volume.of.supramarginal..left	cortical.volume	int.age	-0.524	1.005	-0.521	0.602	0.965	31384
scaled_FREM3_cortex_GReX	Volume.of.parsorbitalis..right._inst3_idx0	cortical.volume	int.age	-12.357	23.683	-0.522	0.602	0.965	31384
scaled_FREM3_cortex_GReX	Volume.of.isthmuscingulate..right	cortical.volume	int.age	0.135	0.262	0.515	0.607	0.965	31384
scaled_FREM3_cortex_GReX	Volume.of.insula..left	cortical.volume	int.age	-0.171	0.38	-0.449	0.653	0.97	31384
scaled_FREM3_cortex_GReX	Volume.of.superiorfrontal..right	cortical.volume	int.age	-0.664	1.718	-0.386	0.699	0.97	31384
scaled_FREM3_cortex_GReX	Volume.of.lingual..right	cortical.volume	int.age	-0.288	0.761	-0.378	0.705	0.97	31384
scaled_FREM3_cortex_GReX	Volume.of.precentral..left	cortical.volume	int.age	-0.278	0.953	-0.292	0.771	0.97	31384
scaled_FREM3_cortex_GReX	Volume.of.postcentral..left	cortical.volume	int.age	-0.252	0.875	-0.288	0.774	0.97	31384
scaled_FREM3_cortex_GReX	Volume.of.supramarginal..right	cortical.volume	int.age	0.248	0.866	0.287	0.774	0.97	31384
scaled_FREM3_cortex_GReX	Volume.of.precentral..right	cortical.volume	int.age	0.261	0.957	0.273	0.785	0.97	31384
scaled_FREM3_cortex_GReX	Volume.of.entorhinal..left	cortical.volume	int.age	0.068	0.251	0.271	0.786	0.97	31384
scaled_FREM3_cortex_GReX	Volume.of.rostralanteriorcingulate..right	cortical.volume	int.age	0.091	0.34	0.269	0.788	0.97	31384
scaled_FREM3_cortex_GReX	Volume.of.caudalanteriorcingulate..left	cortical.volume	int.age	-0.097	0.362	-0.267	0.79	0.97	31384
scaled_FREM3_cortex_GReX	Volume.of.entorhinal..right	cortical.volume	int.age	0.058	0.24	0.244	0.807	0.97	31384
scaled_FREM3_cortex_GReX	Volume.of.parstriangularis..left	cortical.volume	int.age	-0.113	0.495	-0.229	0.819	0.97	31384
scaled_FREM3_cortex_GReX	Volume.of.posteriorcingulate..right	cortical.volume	int.age	-0.078	0.351	-0.222	0.824	0.97	31384
scaled_FREM3_cortex_GReX	Volume.of.inferiortemporal..right	cortical.volume	int.age	0.193	0.953	0.202	0.84	0.97	31384
scaled_FREM3_cortex_GReX	Volume.of.fusiform..left	cortical.volume	int.age	0.142	0.727	0.195	0.845	0.97	31384
scaled_FREM3_cortex_GReX	Volume.of.parsorbitalis..right	cortical.volume	int.age	-0.036	0.23	-0.156	0.876	0.986	31384
scaled_FREM3_cortex_GReX	Volume.of.caudalmiddlefrontal..right	cortical.volume	int.age	0.094	0.681	0.137	0.891	0.986	31384
scaled_FREM3_cortex_GReX	Volume.of.superiortemporal..left	cortical.volume	int.age	0.116	1.124	0.103	0.918	0.997	31384
scaled_FREM3_cortex_GReX	Volume.of.lateralorbitofrontal..left	cortical.volume	int.age	-0.04	0.535	-0.074	0.941	0.997	31384
scaled_FREM3_cortex_GReX	Volume.of.precuneus..left	cortical.volume	int.age	0.043	0.748	0.058	0.954	0.997	31384
scaled_FREM3_cortex_GReX	Volume.of.transversetemporal..left	cortical.volume	int.age	-0.005	0.154	-0.031	0.975	0.997	31384
scaled_FREM3_cortex_GReX	Volume.of.paracentral..left	cortical.volume	int.age	0.006	0.378	0.015	0.988	0.997	31384
scaled_FREM3_cortex_GReX	Volume.of.parsopercularis..right	cortical.volume	int.age	-0.002	0.468	-0.004	0.997	0.997	31384

### Sheet: regional_age.int_c.thickness
score	region	sample	effect	beta	std.error	t	p	pFDR	n
scaled_FREM3_cortex_GReX	Mean.thickness.of.parstriangularis..right	cortical.thickness	int.age	0.052	0.023	2.263	0.024	0.672	31384
scaled_FREM3_cortex_GReX	Mean.thickness.of.paracentral..right	cortical.thickness	int.age	0.064	0.031	2.08	0.038	0.672	31384
scaled_FREM3_cortex_GReX	Mean.thickness.of.parsorbitalis..right	cortical.thickness	int.age	0.056	0.029	1.912	0.056	0.672	31384
scaled_FREM3_cortex_GReX	Mean.thickness.of.postcentral..left	cortical.thickness	int.age	0.04	0.023	1.748	0.08	0.672	31384
scaled_FREM3_cortex_GReX	Mean.thickness.of.entorhinal..left	cortical.thickness	int.age	0.08	0.05	1.602	0.109	0.672	31384
scaled_FREM3_cortex_GReX	Mean.thickness.of.inferiorparietal..right	cortical.thickness	int.age	0.033	0.021	1.558	0.119	0.672	31384
scaled_FREM3_cortex_GReX	Mean.thickness.of.parahippocampal..right	cortical.thickness	int.age	0.062	0.04	1.541	0.123	0.672	31384
scaled_FREM3_cortex_GReX	Mean.thickness.of.precentral..left	cortical.thickness	int.age	0.043	0.029	1.496	0.135	0.672	31384
scaled_FREM3_cortex_GReX	Mean.thickness.of.supramarginal..left	cortical.thickness	int.age	0.034	0.023	1.467	0.142	0.672	31384
scaled_FREM3_cortex_GReX	Mean.thickness.of.inferiorparietal..left	cortical.thickness	int.age	0.029	0.021	1.418	0.156	0.672	31384
scaled_FREM3_cortex_GReX	Mean.thickness.of.medialorbitofrontal..left	cortical.thickness	int.age	-0.039	0.028	-1.418	0.156	0.672	31384
scaled_FREM3_cortex_GReX	Mean.thickness.of.parstriangularis..left	cortical.thickness	int.age	0.033	0.023	1.412	0.158	0.672	31384
scaled_FREM3_cortex_GReX	Mean.thickness.of.parsopercularis..right	cortical.thickness	int.age	0.033	0.024	1.395	0.163	0.672	31384
scaled_FREM3_cortex_GReX	Mean.thickness.of.parahippocampal..left	cortical.thickness	int.age	0.062	0.048	1.302	0.193	0.672	31384
scaled_FREM3_cortex_GReX	Mean.thickness.of.caudalanteriorcingulate..right	cortical.thickness	int.age	-0.069	0.053	-1.296	0.195	0.672	31384
scaled_FREM3_cortex_GReX	Mean.thickness.of.postcentral..right	cortical.thickness	int.age	0.031	0.024	1.282	0.2	0.672	31384
scaled_FREM3_cortex_GReX	Mean.thickness.of.rostralmiddlefrontal..left	cortical.thickness	int.age	0.026	0.021	1.231	0.218	0.672	31384
scaled_FREM3_cortex_GReX	Mean.thickness.of.parsorbitalis..left	cortical.thickness	int.age	0.034	0.028	1.226	0.22	0.672	31384
scaled_FREM3_cortex_GReX	Mean.thickness.of.middletemporal..right	cortical.thickness	int.age	0.029	0.024	1.212	0.225	0.672	31384
scaled_FREM3_cortex_GReX	Mean.thickness.of.precentral..right	cortical.thickness	int.age	0.035	0.029	1.207	0.227	0.672	31384
scaled_FREM3_cortex_GReX	Mean.thickness.of.caudalmiddlefrontal..left	cortical.thickness	int.age	0.029	0.025	1.18	0.238	0.672	31384
scaled_FREM3_cortex_GReX	Mean.thickness.of.cuneus..left	cortical.thickness	int.age	0.026	0.023	1.15	0.25	0.672	31384
scaled_FREM3_cortex_GReX	Mean.thickness.of.transversetemporal..left	cortical.thickness	int.age	0.045	0.04	1.13	0.258	0.672	31384
scaled_FREM3_cortex_GReX	Mean.thickness.of.paracentral..left	cortical.thickness	int.age	0.035	0.031	1.127	0.26	0.672	31384
scaled_FREM3_cortex_GReX	Mean.thickness.of.transversetemporal..right	cortical.thickness	int.age	0.046	0.042	1.081	0.28	0.694	31384
scaled_FREM3_cortex_GReX	Mean.thickness.of.posteriorcingulate..left	cortical.thickness	int.age	-0.028	0.028	-1.007	0.314	0.742	31384
scaled_FREM3_cortex_GReX	Mean.thickness.of.rostralmiddlefrontal..right	cortical.thickness	int.age	0.02	0.02	0.966	0.334	0.742	31384
scaled_FREM3_cortex_GReX	Mean.thickness.of.supramarginal..right	cortical.thickness	int.age	0.022	0.024	0.95	0.342	0.742	31384
scaled_FREM3_cortex_GReX	Mean.thickness.of.parsopercularis..left	cortical.thickness	int.age	0.023	0.024	0.937	0.349	0.742	31384
scaled_FREM3_cortex_GReX	Mean.thickness.of.entorhinal..right	cortical.thickness	int.age	0.047	0.054	0.885	0.376	0.742	31384
scaled_FREM3_cortex_GReX	Mean.thickness.of.caudalanteriorcingulate..left	cortical.thickness	int.age	-0.039	0.045	-0.884	0.377	0.742	31384
scaled_FREM3_cortex_GReX	Mean.thickness.of.lingual..left	cortical.thickness	int.age	0.02	0.023	0.871	0.384	0.742	31384
scaled_FREM3_cortex_GReX	Mean.thickness.of.isthmuscingulate..right	cortical.thickness	int.age	0.026	0.03	0.85	0.395	0.742	31384
scaled_FREM3_cortex_GReX	Mean.thickness.of.lateraloccipital..left	cortical.thickness	int.age	0.017	0.02	0.821	0.412	0.751	31384
scaled_FREM3_cortex_GReX	Mean.thickness.of.pericalcarine..left	cortical.thickness	int.age	0.018	0.023	0.761	0.447	0.792	31384
scaled_FREM3_cortex_GReX	Mean.thickness.of.superiorfrontal..left	cortical.thickness	int.age	0.017	0.023	0.736	0.462	0.796	31384
scaled_FREM3_cortex_GReX	Mean.thickness.of.fusiform..left	cortical.thickness	int.age	0.015	0.022	0.667	0.505	0.846	31384
scaled_FREM3_cortex_GReX	Mean.thickness.of.rostralanteriorcingulate..right	cortical.thickness	int.age	0.021	0.032	0.644	0.519	0.847	31384
scaled_FREM3_cortex_GReX	Mean.thickness.of.superiorparietal..left	cortical.thickness	int.age	0.013	0.022	0.59	0.555	0.868	31384
scaled_FREM3_cortex_GReX	Mean.thickness.of.inferiortemporal..left	cortical.thickness	int.age	0.013	0.023	0.582	0.56	0.868	31384
scaled_FREM3_cortex_GReX	Mean.thickness.of.precuneus..right	cortical.thickness	int.age	0.012	0.022	0.555	0.579	0.874	31384
scaled_FREM3_cortex_GReX	Mean.thickness.of.lateraloccipital..right	cortical.thickness	int.age	0.011	0.021	0.536	0.592	0.874	31384
scaled_FREM3_cortex_GReX	Mean.thickness.of.cuneus..right	cortical.thickness	int.age	0.011	0.022	0.515	0.606	0.874	31384
scaled_FREM3_cortex_GReX	Mean.thickness.of.insula..right	cortical.thickness	int.age	-0.013	0.027	-0.492	0.623	0.878	31384
scaled_FREM3_cortex_GReX	Mean.thickness.of.pericalcarine..right	cortical.thickness	int.age	-0.01	0.023	-0.442	0.659	0.908	31384
scaled_FREM3_cortex_GReX	Mean.thickness.of.middletemporal..left	cortical.thickness	int.age	-0.009	0.024	-0.383	0.702	0.93	31384
scaled_FREM3_cortex_GReX	Mean.thickness.of.insula..left	cortical.thickness	int.age	0.01	0.027	0.367	0.714	0.93	31384
scaled_FREM3_cortex_GReX	Mean.thickness.of.superiorparietal..right	cortical.thickness	int.age	0.008	0.023	0.351	0.726	0.93	31384
scaled_FREM3_cortex_GReX	Mean.thickness.of.lateralorbitofrontal..left	cortical.thickness	int.age	-0.008	0.023	-0.339	0.735	0.93	31384
scaled_FREM3_cortex_GReX	Mean.thickness.of.lingual..right	cortical.thickness	int.age	-0.007	0.024	-0.308	0.758	0.94	31384
scaled_FREM3_cortex_GReX	Mean.thickness.of.medialorbitofrontal..right	cortical.thickness	int.age	-0.007	0.029	-0.253	0.8	0.973	31384
scaled_FREM3_cortex_GReX	Mean.thickness.of.isthmuscingulate..left	cortical.thickness	int.age	0.006	0.028	0.21	0.833	0.99	31384
scaled_FREM3_cortex_GReX	Mean.thickness.of.inferiortemporal..right	cortical.thickness	int.age	-0.004	0.022	-0.165	0.869	0.99	31384
scaled_FREM3_cortex_GReX	Mean.thickness.of.rostralanteriorcingulate..left	cortical.thickness	int.age	-0.004	0.03	-0.137	0.891	0.99	31384
scaled_FREM3_cortex_GReX	Mean.thickness.of.posteriorcingulate..right	cortical.thickness	int.age	-0.004	0.029	-0.133	0.894	0.99	31384
scaled_FREM3_cortex_GReX	Mean.thickness.of.superiortemporal..left	cortical.thickness	int.age	0.003	0.026	0.131	0.896	0.99	31384
scaled_FREM3_cortex_GReX	Mean.thickness.of.superiortemporal..right	cortical.thickness	int.age	0.002	0.026	0.069	0.945	0.99	31384
scaled_FREM3_cortex_GReX	Mean.thickness.of.precuneus..left	cortical.thickness	int.age	-0.001	0.023	-0.061	0.951	0.99	31384
scaled_FREM3_cortex_GReX	Mean.thickness.of.fusiform..right	cortical.thickness	int.age	-0.001	0.023	-0.052	0.958	0.99	31384
scaled_FREM3_cortex_GReX	Mean.thickness.of.caudalmiddlefrontal..right	cortical.thickness	int.age	0.001	0.024	0.034	0.973	0.99	31384
scaled_FREM3_cortex_GReX	Mean.thickness.of.superiorfrontal..right	cortical.thickness	int.age	0.001	0.022	0.032	0.974	0.99	31384
scaled_FREM3_cortex_GReX	Mean.thickness.of.lateralorbitofrontal..right	cortical.thickness	int.age	0	0.024	-0.013	0.99	0.99	31384
