## Supplemental File 3 - Human Cognition Results for "The Aging Brain Matrix: Cross-Species Evidence Linking *FREM3* to Brain and Cognitive Aging"

### Sheet: cognition_maineffects
score	cog.assessment	sample	effect	beta	std.error	t	p	n	pFDR
scaled_FREM3_cortex_GReX	tower.rearrange	cognition	main	-0.012	0.007	-1.75	0.08	20872	0.524
scaled_FREM3_cortex_GReX	trailmakingB	cognition	main	-0.01	0.007	-1.512	0.131	21263	0.524
scaled_FREM3_cortex_GReX	fluid.intelligence	cognition	main	-0.007	0.006	-1.227	0.22	28989	0.56
scaled_FREM3_cortex_GReX	matrix.pattern	cognition	main	-0.007	0.007	-1.08	0.28	21044	0.56
scaled_FREM3_cortex_GReX	numeric.memory	cognition	main	0.005	0.007	0.732	0.464	21542	0.742
scaled_FREM3_cortex_GReX	trailmakingA	cognition	main	-0.002	0.007	-0.339	0.735	21263	0.87
scaled_FREM3_cortex_GReX	SDS	cognition	main	0.001	0.006	0.186	0.853	21062	0.87
scaled_FREM3_cortex_GReX	reaction.time	cognition	main	-0.001	0.006	-0.163	0.87	29326	0.87

### Sheet: cognition_age.int
score	cog.assessment	sample	effect	beta	std.error	t	p	n	pFDR
scaled_FREM3_cortex_GReX	matrix.pattern	cognition	int.age	0.001	0.001	1.66	0.097	21044	0.494
scaled_FREM3_cortex_GReX	trailmakingB	cognition	int.age	-0.001	0.001	-1.461	0.144	21263	0.494
scaled_FREM3_cortex_GReX	trailmakingA	cognition	int.age	-0.001	0.001	-1.254	0.21	21263	0.494
scaled_FREM3_cortex_GReX	tower.rearrange	cognition	int.age	-0.001	0.001	-1.157	0.247	20872	0.494
scaled_FREM3_cortex_GReX	fluid.intelligence	cognition	int.age	0	0.001	-0.436	0.663	28989	0.88
scaled_FREM3_cortex_GReX	reaction.time	cognition	int.age	0	0.001	0.421	0.674	29326	0.88
scaled_FREM3_cortex_GReX	SDS	cognition	int.age	0	0.001	-0.203	0.839	21062	0.88
scaled_FREM3_cortex_GReX	numeric.memory	cognition	int.age	0	0.001	-0.151	0.88	21542	0.88

### Sheet: cognition_TSA_mediation
Task	ACME_estimate	CI_lower	CI_upper	ACME_p	ADE_p	Total_effect_p	N	ACME_pFDR
trailmakingA	-0.000731208	-0.00138353	-0.000245658	<0.001	0.756	0.654	21257	<0.001
tower.rearrange	-0.000592158	-0.00117108	-0.000168109	0.004	0.058	0.048	20866	0.005
trailmakingB	-0.000970123	-0.00179067	-0.000315371	0.002	0.16	0.124	21257	0.005
matrix.pattern	-0.000922477	-0.00162644	-0.000285847	0.004	0.244	0.208	21038	0.005
fluid.intelligence	-0.00100898	-0.0016831	-0.000422307	0.004	0.198	0.134	28981	0.005
numeric.memory	-0.00102216	-0.00185675	-0.00037479	0.002	0.408	0.534	21536	0.005
SDS	-0.000881309	-0.00155964	-0.000277746	0.006	0.776	0.872	21056	0.007
reaction.time	2.7464e-05	-0.000217451	0.000283223	0.822	0.834	0.832	29318	0.822
